# Unique transcriptional changes in coagulation cascade genes in SARS-CoV-2-infected lung epithelial cells: A potential factor in COVID-19 coagulopathies

**DOI:** 10.1101/2020.07.06.182972

**Authors:** Ethan S. FitzGerald, Amanda M. Jamieson

**Affiliations:** Division of Biology and Medicine, Department of Molecular Microbiology and Immunology, Brown University, Providence, Rhode Island, United States

## Abstract

Severe acute respiratory syndrome coronavirus 2 (SARS-CoV-2) has rapidly become a global pandemic. In addition to the acute pulmonary symptoms of COVID-19 (the disease associated with SARS-CoV-2 infection), pulmonary and distal coagulopathies have caused morbidity and mortality in many patients. Currently, the molecular pathogenesis underlying COVID-19 associated coagulopathies are unknown. While there are many theories for the cause of this pathology, including hyper inflammation and excess tissue damage, the cellular and molecular underpinnings are not yet clear. By analyzing transcriptomic data sets from experimental and clinical research teams, we determined that changes in the gene expression of genes important in the extrinsic coagulation cascade in the lung epithelium may be important triggers for COVID-19 coagulopathy. This regulation of the extrinsic blood coagulation cascade is not seen with influenza A virus (IAV)-infected NHBEs suggesting that the lung epithelial derived coagulopathies are specific to SARS-Cov-2 infection. This study is the first to identify potential lung epithelial cell derived factors contributing to COVID-19 associated coagulopathy.

**GRAPHICAL ABSTRACT:** 

**AUTHOR SUMMARY:** *Why was this study done?:*

- Severe acute respiratory syndrome coronavirus 2 (SARS-CoV-2) has rapidly become a global pandemic.
- In addition to the acute pulmonary symptoms of COVID-19 (the disease associated with SARS-CoV-2 infection), pulmonary and distal coagulopathies have caused morbidity and mortality in many patients.
- Currently, the molecular pathogenesis underlying COVID-19 associated coagulopathies are unknown. Understanding the molecular basis of dysregulated blood coagulation during SARS-CoV-2 infection may help promote new therapeutic strategies to mitigate these complications in COVID-19 patients.

*What did the researchers do and find?:*

- We analyzed three publicly available RNA sequencing datasets to identify possible molecular etiologies of COVID-19 associated coagulopathies. These data sets include sequencing libraries from clinically isolated samples of bronchoalveolar lavage fluid (BALF) and peripheral blood mononuclear cells (PBMCs) from SARS-CoV-2 positive patients and healthy controls. We also analyzed a publicly available RNA sequencing dataset derived from *in vitro* SARS-CoV-2 infected primary normal human bronchial epithelial (NHBE) cells and mock infected samples.
- Pathway analysis of both NHBE and BALF differential gene expression gene sets. We found that SARS-CoV-2 infection induces the activation of the extrinsic blood coagulation cascade and suppression of the plasminogen activation system in both NHBEs and cells isolated from the BALF. PBMCs did not differentially express genes regulating blood coagulation.
- Comparison with influenza A virus (IAV)-infected NHBEs revealed that the regulation of the extrinsic blood coagulation cascade is unique to SARS-CoV-2, and not seen with IAV infection.

*What do these findings mean?:*

- The hyper-activation of the extrinsic blood coagulation cascade and the suppression of the plasminogen activation system in SARS-CoV-2 infected epithelial cells may drive diverse coagulopathies in the lung and distal organ systems.
- The gene transcription pattern in SARS-CoV-2 infected epithelial cells is distinct from IAV infected epithelial cells with regards to the regulation of blood coagulation.
