## Supplementary material for "Unique transcriptional changes in coagulation cascade genes in SARS-CoV-2-infected lung epithelial cells: A potential factor in COVID-19 coagulopathies": PBMC-PantherDB BP Complete - Padj <.2

PBMC-PantherDB BP Complete - Padj <.2
Analysis Type:	PANTHER Overrepresentation Test (Released 20200407)
Annotation Version and Release Date:	GO Ontology database DOI: 10.5281/zenodo.3727280 Released 2020-03-23
Analyzed List:	Client Text Box Input (Homo sapiens)
Reference List:	Homo sapiens (all genes in database)
Test Type:	FISHER
Correction:	FDR
GO biological process complete	Homo sapiens - REFLIST (20851)	Client Text Box Input (3825)	Client Text Box Input (expected)	Client Text Box Input (over/under)	Client Text Box Input (fold Enrichment)	Client Text Box Input (raw P-value)	Client Text Box Input (FDR)
NADPH regeneration (GO:0006740)	15	11	2.75	+	4	9.78E-04	4.10E-02
mitochondrial ATP synthesis coupled proton transport (GO:0042776)	21	15	3.85	+	3.89	1.50E-04	8.59E-03
opsonization (GO:0008228)	73	50	13.39	+	3.73	1.57E-11	3.86E-09
glucose 6-phosphate metabolic process (GO:0051156)	25	16	4.59	+	3.49	2.27E-04	1.23E-02
regulation of transcription involved in G1/S transition of mitotic cell cycle (GO:0000083)	28	17	5.14	+	3.31	2.32E-04	1.25E-02
ATP synthesis coupled proton transport (GO:0015986)	25	15	4.59	+	3.27	5.85E-04	2.72E-02
energy coupled proton transport, down electrochemical gradient (GO:0015985)	25	15	4.59	+	3.27	5.85E-04	2.71E-02
mitochondrial electron transport, NADH to ubiquinone (GO:0006120)	49	29	8.99	+	3.23	2.46E-06	2.25E-04
peptide cross-linking (GO:0018149)	101	59	18.53	+	3.18	3.20E-11	7.30E-09
immune response-regulating cell surface receptor signaling pathway involved in phagocytosis (GO:0002433)	135	76	24.76	+	3.07	2.01E-13	6.30E-11
Fc-gamma receptor signaling pathway involved in phagocytosis (GO:0038096)	135	76	24.76	+	3.07	2.01E-13	6.18E-11
Fc-gamma receptor signaling pathway (GO:0038094)	139	78	25.5	+	3.06	1.08E-13	3.60E-11
Fc receptor mediated stimulatory signaling pathway (GO:0002431)	137	76	25.13	+	3.02	5.11E-13	1.38E-10
regulation of complement activation (GO:0030449)	117	62	21.46	+	2.89	2.38E-10	5.01E-08
mitochondrial ATP synthesis coupled electron transport (GO:0042775)	88	45	16.14	+	2.79	1.83E-07	2.19E-05
NADH dehydrogenase complex assembly (GO:0010257)	65	33	11.92	+	2.77	7.68E-06	6.35E-04
mitochondrial respiratory chain complex I assembly (GO:0032981)	65	33	11.92	+	2.77	7.68E-06	6.32E-04
ATP synthesis coupled electron transport (GO:0042773)	89	45	16.33	+	2.76	2.10E-07	2.50E-05
oxidative phosphorylation (GO:0006119)	119	60	21.83	+	2.75	2.12E-09	3.48E-07
Fc-epsilon receptor signaling pathway (GO:0038095)	173	86	31.74	+	2.71	1.17E-12	3.01E-10
Fc receptor signaling pathway (GO:0038093)	240	117	44.03	+	2.66	2.90E-16	1.66E-13
complement activation, classical pathway (GO:0006958)	161	75	29.53	+	2.54	3.19E-10	6.29E-08
regulation of humoral immune response (GO:0002920)	136	63	24.95	+	2.53	9.82E-09	1.39E-06
humoral immune response mediated by circulating immunoglobulin (GO:0002455)	167	77	30.64	+	2.51	3.24E-10	6.31E-08
complement activation (GO:0006956)	176	80	32.29	+	2.48	2.77E-10	5.67E-08
immunoglobulin production (GO:0002377)	154	69	28.25	+	2.44	6.65E-09	9.82E-07
regulation of hematopoietic stem cell differentiation (GO:1902036)	73	32	13.39	+	2.39	1.10E-04	6.64E-03
production of molecular mediator of immune response (GO:0002440)	179	78	32.84	+	2.38	1.81E-09	3.03E-07
phagocytosis (GO:0006909)	328	142	60.17	+	2.36	6.57E-16	3.50E-13
regulation of cellular amino acid metabolic process (GO:0006521)	67	29	12.29	+	2.36	3.04E-04	1.58E-02
receptor-mediated endocytosis (GO:0006898)	239	103	43.84	+	2.35	8.29E-12	2.10E-09
respiratory electron transport chain (GO:0022904)	108	46	19.81	+	2.32	5.69E-06	4.80E-04
antigen processing and presentation of exogenous peptide antigen via MHC class I (GO:0042590)	80	34	14.68	+	2.32	1.23E-04	7.31E-03
phagocytosis, engulfment (GO:0006911)	128	54	23.48	+	2.3	1.42E-06	1.39E-04
antigen processing and presentation of exogenous peptide antigen via MHC class I, TAP-dependent (GO:0002479)	76	32	13.94	+	2.3	2.42E-04	1.29E-02
cellular aldehyde metabolic process (GO:0006081)	57	24	10.46	+	2.3	1.10E-03	4.49E-02
immunoglobulin mediated immune response (GO:0016064)	205	86	37.61	+	2.29	1.35E-09	2.37E-07
regulation of cellular amine metabolic process (GO:0033238)	86	36	15.78	+	2.28	7.93E-05	4.94E-03
mitotic interphase (GO:0051329)	79	33	14.49	+	2.28	1.87E-04	1.04E-02
interphase (GO:0051325)	79	33	14.49	+	2.28	1.87E-04	1.04E-02
phagocytosis, recognition (GO:0006910)	106	44	19.45	+	2.26	1.98E-05	1.44E-03
B cell mediated immunity (GO:0019724)	208	86	38.16	+	2.25	1.82E-09	3.02E-07
ATP metabolic process (GO:0046034)	207	85	37.97	+	2.24	2.82E-09	4.59E-07
plasma membrane invagination (GO:0099024)	137	56	25.13	+	2.23	1.81E-06	1.70E-04
regulation of hematopoietic progenitor cell differentiation (GO:1901532)	86	35	15.78	+	2.22	2.00E-04	1.10E-02
mitochondrial respiratory chain complex assembly (GO:0033108)	99	40	18.16	+	2.2	7.90E-05	4.96E-03
membrane invagination (GO:0010324)	144	58	26.42	+	2.2	1.88E-06	1.76E-04
anaphase-promoting complex-dependent catabolic process (GO:0031145)	82	33	15.04	+	2.19	3.87E-04	1.94E-02
regulation of alpha-beta T cell activation (GO:0046634)	95	38	17.43	+	2.18	1.52E-04	8.66E-03
B cell receptor signaling pathway (GO:0050853)	128	51	23.48	+	2.17	9.68E-06	7.73E-04
antigen processing and presentation of peptide antigen via MHC class I (GO:0002474)	103	41	18.89	+	2.17	6.81E-05	4.42E-03
myeloid cell activation involved in immune response (GO:0002275)	519	203	95.21	+	2.13	2.28E-18	2.59E-15
lymphocyte mediated immunity (GO:0002449)	264	103	48.43	+	2.13	6.19E-10	1.16E-07
negative regulation of cell cycle G2/M phase transition (GO:1902750)	103	40	18.89	+	2.12	1.66E-04	9.37E-03
leukocyte mediated immunity (GO:0002443)	762	295	139.78	+	2.11	6.39E-26	2.04E-22
neutrophil activation involved in immune response (GO:0002283)	486	188	89.15	+	2.11	8.96E-17	6.22E-14
granulocyte activation (GO:0036230)	500	193	91.72	+	2.1	3.87E-17	3.86E-14
negative regulation of G2/M transition of mitotic cell cycle (GO:0010972)	91	35	16.69	+	2.1	4.51E-04	2.19E-02
neutrophil activation (GO:0042119)	495	190	90.8	+	2.09	1.06E-16	7.07E-14
neutrophil degranulation (GO:0043312)	482	185	88.42	+	2.09	3.90E-16	2.14E-13
leukocyte degranulation (GO:0043299)	504	193	92.46	+	2.09	7.55E-17	6.03E-14
adaptive immune response based on somatic recombination of immune receptors built from immunoglobulin superfamily domains (GO:0002460)	272	104	49.9	+	2.08	1.50E-09	2.60E-07
negative regulation of inflammatory response to antigenic stimulus (GO:0002862)	207	79	37.97	+	2.08	1.52E-07	1.84E-05
myeloid leukocyte mediated immunity (GO:0002444)	514	196	94.29	+	2.08	5.95E-17	4.99E-14
antigen processing and presentation of exogenous peptide antigen (GO:0002478)	176	67	32.29	+	2.08	1.68E-06	1.60E-04
proton transmembrane transport (GO:1902600)	142	54	26.05	+	2.07	1.56E-05	1.19E-03
cellular respiration (GO:0045333)	158	60	28.98	+	2.07	4.96E-06	4.30E-04
myeloid leukocyte activation (GO:0002274)	583	221	106.95	+	2.07	1.01E-18	1.24E-15
neutrophil mediated immunity (GO:0002446)	493	186	90.44	+	2.06	1.13E-15	5.33E-13
SCF-dependent proteasomal ubiquitin-dependent protein catabolic process (GO:0031146)	96	36	17.61	+	2.04	6.16E-04	2.84E-02
antigen processing and presentation of exogenous antigen (GO:0019884)	183	68	33.57	+	2.03	2.52E-06	2.28E-04
electron transport chain (GO:0022900)	175	65	32.1	+	2.02	3.76E-06	3.29E-04
regulation of G2/M transition of mitotic cell cycle (GO:0010389)	197	73	36.14	+	2.02	1.07E-06	1.06E-04
antigen processing and presentation of peptide antigen (GO:0048002)	195	72	35.77	+	2.01	1.44E-06	1.39E-04
regulation of inflammatory response to antigenic stimulus (GO:0002861)	220	81	40.36	+	2.01	3.27E-07	3.71E-05
immune response-activating cell surface receptor signaling pathway (GO:0002429)	448	164	82.18	+	2	3.78E-13	1.10E-10
antigen processing and presentation (GO:0019882)	224	82	41.09	+	2	3.98E-07	4.39E-05
immune response-activating signal transduction (GO:0002757)	448	164	82.18	+	2	3.78E-13	1.08E-10
regulation of cellular pH (GO:0030641)	93	34	17.06	+	1.99	1.20E-03	4.83E-02
regulation of cell cycle G2/M phase transition (GO:1902749)	214	78	39.26	+	1.99	7.89E-07	8.07E-05
immune response-regulating signaling pathway (GO:0002764)	486	176	89.15	+	1.97	1.10E-13	3.57E-11
cell activation involved in immune response (GO:0002263)	623	225	114.29	+	1.97	4.51E-17	4.00E-14
leukocyte activation involved in immune response (GO:0002366)	619	223	113.55	+	1.96	8.09E-17	5.87E-14
immune response-regulating cell surface receptor signaling pathway (GO:0002768)	483	174	88.6	+	1.96	2.12E-13	6.38E-11
mitochondrial membrane organization (GO:0007006)	137	49	25.13	+	1.95	1.41E-04	8.19E-03
cytokine production (GO:0001816)	161	57	29.53	+	1.93	4.52E-05	3.06E-03
regulation of stem cell differentiation (GO:2000736)	117	41	21.46	+	1.91	8.22E-04	3.60E-02
negative regulation of immune response (GO:0050777)	346	121	63.47	+	1.91	4.56E-09	6.81E-07
activation of immune response (GO:0002253)	521	182	95.57	+	1.9	5.73E-13	1.53E-10
immune effector process (GO:0002252)	1083	378	198.67	+	1.9	5.33E-26	2.13E-22
positive regulation of B cell activation (GO:0050871)	170	59	31.19	+	1.89	6.71E-05	4.37E-03
regulated exocytosis (GO:0045055)	696	238	127.68	+	1.86	8.67E-16	4.32E-13
mitotic nuclear division (GO:0140014)	142	48	26.05	+	1.84	5.50E-04	2.58E-02
generation of precursor metabolites and energy (GO:0006091)	411	138	75.4	+	1.83	3.71E-09	5.64E-07
endocytosis (GO:0006897)	547	183	100.34	+	1.82	1.03E-11	2.56E-09
antigen receptor-mediated signaling pathway (GO:0050851)	296	98	54.3	+	1.8	1.08E-06	1.07E-04
leukocyte activation (GO:0045321)	921	304	168.95	+	1.8	4.81E-18	5.12E-15
regulation of immune effector process (GO:0002697)	477	157	87.5	+	1.79	9.96E-10	1.81E-07
energy derivation by oxidation of organic compounds (GO:0015980)	228	75	41.83	+	1.79	2.81E-05	1.98E-03
exocytosis (GO:0006887)	788	258	144.55	+	1.78	3.45E-15	1.49E-12
negative regulation of inflammatory response (GO:0050728)	333	109	61.09	+	1.78	5.31E-07	5.61E-05
negative regulation of defense response (GO:0031348)	406	132	74.48	+	1.77	3.45E-08	4.59E-06
positive regulation of immune response (GO:0050778)	749	243	137.4	+	1.77	6.80E-14	2.36E-11
positive regulation of canonical Wnt signaling pathway (GO:0090263)	148	48	27.15	+	1.77	9.91E-04	4.12E-02
positive regulation of Wnt signaling pathway (GO:0030177)	183	59	33.57	+	1.76	3.20E-04	1.65E-02
positive regulation of leukocyte activation (GO:0002696)	416	134	76.31	+	1.76	4.71E-08	6.16E-06
humoral immune response (GO:0006959)	373	120	68.42	+	1.75	2.89E-07	3.34E-05
anaphase (GO:0051322)	156	50	28.62	+	1.75	9.44E-04	4.02E-02
mitotic anaphase (GO:0000090)	156	50	28.62	+	1.75	9.44E-04	4.01E-02
regulation of tumor necrosis factor superfamily cytokine production (GO:1903555)	156	50	28.62	+	1.75	9.44E-04	4.00E-02
regulation of tumor necrosis factor production (GO:0032680)	153	49	28.07	+	1.75	1.17E-03	4.73E-02
biological phase (GO:0044848)	269	86	49.35	+	1.74	1.61E-05	1.21E-03
mitotic cell cycle phase (GO:0098763)	269	86	49.35	+	1.74	1.61E-05	1.20E-03
cell cycle phase (GO:0022403)	269	86	49.35	+	1.74	1.61E-05	1.19E-03
negative regulation of mitotic cell cycle phase transition (GO:1901991)	219	70	40.17	+	1.74	1.08E-04	6.55E-03
negative regulation of cell cycle phase transition (GO:1901988)	235	75	43.11	+	1.74	6.93E-05	4.47E-03
positive regulation of cell activation (GO:0050867)	430	137	78.88	+	1.74	5.43E-08	6.88E-06
adaptive immune response (GO:0002250)	613	195	112.45	+	1.73	9.69E-11	2.09E-08
leukocyte migration (GO:0050900)	375	119	68.79	+	1.73	5.82E-07	6.11E-05
positive regulation of lymphocyte activation (GO:0051251)	373	118	68.42	+	1.72	7.49E-07	7.72E-05
cell activation (GO:0001775)	1068	335	195.92	+	1.71	3.95E-17	3.71E-14
regulation of B cell activation (GO:0050864)	214	67	39.26	+	1.71	2.42E-04	1.29E-02
regulation of leukocyte activation (GO:0002694)	615	191	112.82	+	1.69	6.63E-10	1.23E-07
negative regulation of cell cycle process (GO:0010948)	326	101	59.8	+	1.69	1.02E-05	8.08E-04
vesicle-mediated transport (GO:0016192)	1944	599	356.62	+	1.68	2.52E-29	1.34E-25
negative regulation of immune system process (GO:0002683)	623	191	114.29	+	1.67	1.51E-09	2.60E-07
regulation of lymphocyte activation (GO:0051249)	532	163	97.59	+	1.67	2.68E-08	3.60E-06
mitochondrion organization (GO:0007005)	449	137	82.37	+	1.66	4.34E-07	4.68E-05
positive regulation of immune system process (GO:0002684)	1091	332	200.14	+	1.66	1.59E-15	7.23E-13
secretion by cell (GO:0032940)	1002	303	183.81	+	1.65	5.96E-14	2.11E-11
immune response (GO:0006955)	1872	564	343.41	+	1.64	1.58E-25	4.20E-22
regulation of cell activation (GO:0050865)	656	197	120.34	+	1.64	3.49E-09	5.35E-07
export from cell (GO:0140352)	1049	314	192.43	+	1.63	5.91E-14	2.14E-11
regulation of mitotic cell cycle phase transition (GO:1901990)	418	125	76.68	+	1.63	3.46E-06	3.05E-04
negative regulation of cytokine production (GO:0001818)	278	83	51	+	1.63	1.73E-04	9.70E-03
cell recognition (GO:0008037)	233	69	42.74	+	1.61	7.35E-04	3.29E-02
regulation of inflammatory response (GO:0050727)	537	159	98.51	+	1.61	2.29E-07	2.69E-05
regulation of T cell activation (GO:0050863)	331	98	60.72	+	1.61	6.55E-05	4.28E-03
regulation of innate immune response (GO:0045088)	304	90	55.77	+	1.61	1.07E-04	6.49E-03
organelle fission (GO:0048285)	311	92	57.05	+	1.61	9.49E-05	5.80E-03
regulation of leukocyte differentiation (GO:1902105)	284	84	52.1	+	1.61	2.00E-04	1.10E-02
gliogenesis (GO:0042063)	230	68	42.19	+	1.61	9.00E-04	3.87E-02
nuclear division (GO:0000280)	281	83	51.55	+	1.61	2.45E-04	1.30E-02
regulation of hemopoiesis (GO:1903706)	468	138	85.85	+	1.61	2.12E-06	1.97E-04
mitochondrial transport (GO:0006839)	224	66	41.09	+	1.61	1.04E-03	4.31E-02
membrane organization (GO:0061024)	890	260	163.27	+	1.59	8.19E-11	1.79E-08
mitotic cell cycle phase transition (GO:0044772)	278	81	51	+	1.59	3.96E-04	1.98E-02
secretion (GO:0046903)	1119	325	205.27	+	1.58	4.92E-13	1.35E-10
negative regulation of mitotic cell cycle (GO:0045930)	310	90	56.87	+	1.58	2.08E-04	1.14E-02
positive regulation of intracellular transport (GO:0032388)	238	69	43.66	+	1.58	1.11E-03	4.51E-02
regulation of immune response (GO:0050776)	1143	331	209.68	+	1.58	4.66E-13	1.30E-10
regulation of cell cycle phase transition (GO:1901987)	455	131	83.47	+	1.57	1.03E-05	8.15E-04
immune system process (GO:0002376)	2778	793	509.61	+	1.56	1.62E-30	1.29E-26
negative regulation of response to external stimulus (GO:0032102)	565	161	103.65	+	1.55	1.52E-06	1.46E-04
regulation of defense response (GO:0031347)	856	243	157.03	+	1.55	3.45E-09	5.34E-07
cell cycle phase transition (GO:0044770)	286	81	52.47	+	1.54	7.95E-04	3.51E-02
regulation of mitotic cell cycle (GO:0007346)	683	192	125.29	+	1.53	3.22E-07	3.68E-05
regulation of immune system process (GO:0002682)	1718	482	315.16	+	1.53	7.67E-17	5.83E-14
response to oxidative stress (GO:0006979)	393	110	72.09	+	1.53	1.38E-04	8.06E-03
Golgi vesicle transport (GO:0048193)	396	110	72.64	+	1.51	1.85E-04	1.03E-02
regulation of leukocyte cell-cell adhesion (GO:1903037)	317	88	58.15	+	1.51	8.51E-04	3.71E-02
regulation of cell cycle process (GO:0010564)	764	212	140.15	+	1.51	1.51E-07	1.84E-05
response to decreased oxygen levels (GO:0036293)	358	99	65.67	+	1.51	4.12E-04	2.05E-02
negative regulation of cell cycle (GO:0045786)	573	158	105.11	+	1.5	9.60E-06	7.70E-04
response to hypoxia (GO:0001666)	345	95	63.29	+	1.5	6.68E-04	3.06E-02
proteasomal protein catabolic process (GO:0010498)	345	95	63.29	+	1.5	6.68E-04	3.05E-02
alcohol metabolic process (GO:0006066)	325	89	59.62	+	1.49	1.23E-03	4.93E-02
cellular component disassembly (GO:0022411)	395	108	72.46	+	1.49	3.69E-04	1.86E-02
proteasome-mediated ubiquitin-dependent protein catabolic process (GO:0043161)	322	88	59.07	+	1.49	1.19E-03	4.79E-02
response to oxygen levels (GO:0070482)	382	104	70.08	+	1.48	4.81E-04	2.31E-02
regulation of response to biotic stimulus (GO:0002831)	408	111	74.85	+	1.48	3.60E-04	1.82E-02
small molecule catabolic process (GO:0044282)	431	117	79.06	+	1.48	2.58E-04	1.37E-02
cell migration (GO:0016477)	957	258	175.56	+	1.47	5.81E-08	7.24E-06
inflammatory response (GO:0006954)	512	138	93.92	+	1.47	9.14E-05	5.63E-03
carbohydrate metabolic process (GO:0005975)	483	130	88.6	+	1.47	1.46E-04	8.43E-03
innate immune response (GO:0045087)	777	209	142.54	+	1.47	1.43E-06	1.39E-04
regulation of cytokine production (GO:0001817)	734	197	134.65	+	1.46	2.93E-06	2.64E-04
mitotic cell cycle process (GO:1903047)	668	179	122.54	+	1.46	1.03E-05	8.11E-04
regulation of response to external stimulus (GO:0032101)	1196	319	219.4	+	1.45	3.27E-09	5.17E-07
mitotic cell cycle (GO:0000278)	746	198	136.85	+	1.45	5.30E-06	4.55E-04
localization of cell (GO:0051674)	1078	285	197.75	+	1.44	5.18E-08	6.67E-06
cell motility (GO:0048870)	1078	285	197.75	+	1.44	5.18E-08	6.61E-06
positive regulation of response to external stimulus (GO:0032103)	509	134	93.37	+	1.44	2.59E-04	1.37E-02
phosphorylation (GO:0016310)	1306	343	239.58	+	1.43	2.98E-09	4.80E-07
positive regulation of establishment of protein localization (GO:1904951)	480	126	88.05	+	1.43	4.17E-04	2.06E-02
establishment of localization in cell (GO:0051649)	2387	626	437.88	+	1.43	1.65E-16	9.78E-14
locomotion (GO:0040011)	1314	344	241.05	+	1.43	4.02E-09	6.05E-07
inorganic cation transmembrane transport (GO:0098662)	573	150	105.11	+	1.43	1.36E-04	7.93E-03
oxidation-reduction process (GO:0055114)	962	251	176.47	+	1.42	8.00E-07	8.14E-05
positive regulation of protein transport (GO:0051222)	464	121	85.12	+	1.42	7.72E-04	3.43E-02
positive regulation of cytokine production (GO:0001819)	462	119	84.75	+	1.4	1.14E-03	4.62E-02
cellular localization (GO:0051641)	2999	771	550.15	+	1.4	8.91E-19	1.18E-15
inorganic ion transmembrane transport (GO:0098660)	663	170	121.62	+	1.4	1.16E-04	6.97E-03
cellular response to cytokine stimulus (GO:0071345)	1031	264	189.13	+	1.4	1.42E-06	1.40E-04
response to cytokine (GO:0034097)	1121	287	205.64	+	1.4	5.23E-07	5.57E-05
positive regulation of response to stimulus (GO:0048584)	2458	629	450.91	+	1.39	8.89E-15	3.46E-12
regulation of cell cycle (GO:0051726)	1240	317	227.47	+	1.39	1.21E-07	1.48E-05
movement of cell or subcellular component (GO:0006928)	1570	400	288.01	+	1.39	3.21E-09	5.13E-07
protein catabolic process (GO:0030163)	687	175	126.03	+	1.39	1.23E-04	7.33E-03
cytokine-mediated signaling pathway (GO:0019221)	694	176	127.31	+	1.38	1.59E-04	9.04E-03
tube morphogenesis (GO:0035239)	659	167	120.89	+	1.38	2.37E-04	1.28E-02
nucleobase-containing small molecule metabolic process (GO:0055086)	533	135	97.78	+	1.38	9.31E-04	3.97E-02
positive regulation of cell death (GO:0010942)	711	180	130.43	+	1.38	1.30E-04	7.71E-03
positive regulation of cell migration (GO:0030335)	522	132	95.76	+	1.38	1.21E-03	4.83E-02
regulation of cell motility (GO:2000145)	942	238	172.8	+	1.38	1.19E-05	9.24E-04
defense response to other organism (GO:0098542)	970	245	177.94	+	1.38	8.96E-06	7.30E-04
cation transmembrane transport (GO:0098655)	638	161	117.04	+	1.38	3.40E-04	1.74E-02
regulation of vesicle-mediated transport (GO:0060627)	556	140	102	+	1.37	9.66E-04	4.06E-02
cellular protein catabolic process (GO:0044257)	624	157	114.47	+	1.37	5.12E-04	2.43E-02
regulation of cell migration (GO:0030334)	879	221	161.25	+	1.37	3.43E-05	2.39E-03
response to inorganic substance (GO:0010035)	545	137	99.98	+	1.37	1.25E-03	4.99E-02
hemopoiesis (GO:0030097)	574	144	105.3	+	1.37	9.54E-04	4.02E-02
defense response (GO:0006952)	1369	342	251.14	+	1.36	2.82E-07	3.29E-05
positive regulation of organelle organization (GO:0010638)	637	159	116.85	+	1.36	5.81E-04	2.71E-02
cell cycle process (GO:0022402)	1050	262	192.62	+	1.36	9.05E-06	7.29E-04
regulation of locomotion (GO:0040012)	982	245	180.14	+	1.36	1.73E-05	1.28E-03
regulation of cell adhesion (GO:0030155)	718	179	131.71	+	1.36	2.88E-04	1.50E-02
regulation of response to stress (GO:0080134)	1625	405	298.1	+	1.36	2.01E-08	2.76E-06
organelle localization (GO:0051640)	604	150	110.8	+	1.35	1.05E-03	4.32E-02
establishment of localization (GO:0051234)	4680	1162	858.52	+	1.35	3.39E-25	6.77E-22
transport (GO:0006810)	4550	1129	834.67	+	1.35	3.73E-24	6.61E-21
positive regulation of apoptotic process (GO:0043065)	653	162	119.79	+	1.35	6.69E-04	3.03E-02
regulation of peptide transport (GO:0090087)	795	197	145.84	+	1.35	1.66E-04	9.37E-03
immune system development (GO:0002520)	659	163	120.89	+	1.35	7.06E-04	3.19E-02
positive regulation of programmed cell death (GO:0043068)	659	163	120.89	+	1.35	7.06E-04	3.18E-02
negative regulation of response to stimulus (GO:0048585)	1836	453	336.8	+	1.34	7.86E-09	1.14E-06
organonitrogen compound catabolic process (GO:1901565)	1071	264	196.47	+	1.34	1.83E-05	1.34E-03
apoptotic process (GO:0006915)	909	224	166.75	+	1.34	7.65E-05	4.87E-03
regulation of establishment of protein localization (GO:0070201)	788	194	144.55	+	1.34	2.62E-04	1.38E-02
hematopoietic or lymphoid organ development (GO:0048534)	622	153	114.1	+	1.34	1.23E-03	4.93E-02
regulation of proteolysis (GO:0030162)	740	182	135.75	+	1.34	4.18E-04	2.06E-02
localization (GO:0051179)	5802	1425	1064.34	+	1.34	7.44E-31	1.19E-26
regulation of cellular component movement (GO:0051270)	1027	252	188.4	+	1.34	3.58E-05	2.48E-03
regulation of protein transport (GO:0051223)	763	187	139.97	+	1.34	4.22E-04	2.07E-02
phosphorus metabolic process (GO:0006793)	2177	533	399.36	+	1.33	6.77E-10	1.24E-07
response to bacterium (GO:0009617)	709	173	130.06	+	1.33	8.93E-04	3.86E-02
microtubule-based process (GO:0007017)	727	177	133.36	+	1.33	8.68E-04	3.78E-02
tube development (GO:0035295)	859	209	157.58	+	1.33	2.76E-04	1.45E-02
cation transport (GO:0006812)	843	205	154.64	+	1.33	3.40E-04	1.73E-02
regulation of multicellular organismal development (GO:2000026)	2082	504	381.93	+	1.32	8.78E-09	1.26E-06
cell surface receptor signaling pathway (GO:0007166)	2493	602	457.33	+	1.32	2.46E-10	5.10E-08
phosphate-containing compound metabolic process (GO:0006796)	2150	519	394.41	+	1.32	7.18E-09	1.05E-06
response to abiotic stimulus (GO:0009628)	1165	281	213.71	+	1.31	3.69E-05	2.54E-03
regulation of cellular catabolic process (GO:0031329)	850	205	155.93	+	1.31	4.94E-04	2.36E-02
cellular protein-containing complex assembly (GO:0034622)	801	193	146.94	+	1.31	6.69E-04	3.04E-02
cell cycle (GO:0007049)	1371	330	251.5	+	1.31	7.32E-06	6.11E-04
positive regulation of signal transduction (GO:0009967)	1709	411	313.51	+	1.31	4.93E-07	5.28E-05
cellular homeostasis (GO:0019725)	924	222	169.5	+	1.31	3.19E-04	1.65E-02
response to biotic stimulus (GO:0009607)	1379	331	252.97	+	1.31	9.02E-06	7.31E-04
positive regulation of transport (GO:0051050)	1021	245	187.3	+	1.31	1.50E-04	8.57E-03
central nervous system development (GO:0007417)	1001	240	183.63	+	1.31	2.09E-04	1.13E-02
response to other organism (GO:0051707)	1345	322	246.73	+	1.31	1.36E-05	1.04E-03
response to external biotic stimulus (GO:0043207)	1347	322	247.1	+	1.3	1.60E-05	1.21E-03
catabolic process (GO:0009056)	2084	498	382.3	+	1.3	4.56E-08	6.01E-06
regulation of secretion (GO:0051046)	837	200	153.54	+	1.3	8.48E-04	3.71E-02
organophosphate metabolic process (GO:0019637)	879	210	161.25	+	1.3	6.02E-04	2.79E-02
regulation of organelle organization (GO:0033043)	1324	316	242.88	+	1.3	2.20E-05	1.60E-03
response to organic substance (GO:0010033)	3033	720	556.39	+	1.29	4.15E-11	9.34E-09
response to lipid (GO:0033993)	869	206	159.41	+	1.29	9.01E-04	3.86E-02
positive regulation of cellular component organization (GO:0051130)	1220	289	223.8	+	1.29	8.39E-05	5.19E-03
organic substance catabolic process (GO:1901575)	1770	419	324.7	+	1.29	1.58E-06	1.51E-04
regulation of cell death (GO:0010941)	1706	403	312.96	+	1.29	3.13E-06	2.81E-04
cellular response to organic substance (GO:0071310)	2400	566	440.27	+	1.29	2.07E-08	2.82E-06
regulation of multicellular organismal process (GO:0051239)	3211	757	589.04	+	1.29	3.11E-11	7.20E-09
small molecule metabolic process (GO:0044281)	1718	405	315.16	+	1.29	3.36E-06	2.98E-04
positive regulation of cell communication (GO:0010647)	1943	458	356.43	+	1.28	6.96E-07	7.21E-05
regulation of hydrolase activity (GO:0051336)	1295	305	237.56	+	1.28	7.21E-05	4.60E-03
regulation of catabolic process (GO:0009894)	1015	239	186.2	+	1.28	4.87E-04	2.34E-02
positive regulation of signaling (GO:0023056)	1951	459	357.9	+	1.28	8.44E-07	8.48E-05
regulation of cellular component biogenesis (GO:0044087)	965	227	177.02	+	1.28	7.57E-04	3.37E-02
regulation of protein localization (GO:0032880)	1070	251	196.29	+	1.28	4.30E-04	2.10E-02
negative regulation of protein metabolic process (GO:0051248)	1126	264	206.56	+	1.28	3.30E-04	1.69E-02
interspecies interaction between organisms (GO:0044419)	2001	469	367.07	+	1.28	8.27E-07	8.36E-05
carbohydrate derivative metabolic process (GO:1901135)	1013	237	185.83	+	1.28	7.43E-04	3.32E-02
regulation of cellular component organization (GO:0051128)	2428	568	445.4	+	1.28	5.14E-08	6.67E-06
cellular response to chemical stimulus (GO:0070887)	2961	692	543.18	+	1.27	1.23E-09	2.19E-07
negative regulation of multicellular organismal process (GO:0051241)	1224	286	224.54	+	1.27	2.07E-04	1.13E-02
regulation of nervous system development (GO:0051960)	952	222	174.64	+	1.27	1.25E-03	4.98E-02
negative regulation of cellular protein metabolic process (GO:0032269)	1051	245	192.8	+	1.27	6.88E-04	3.11E-02
cellular protein localization (GO:0034613)	1643	383	301.4	+	1.27	1.72E-05	1.27E-03
regulation of anatomical structure morphogenesis (GO:0022603)	1107	258	203.07	+	1.27	5.26E-04	2.48E-02
regulation of response to stimulus (GO:0048583)	4403	1026	807.71	+	1.27	1.65E-14	6.11E-12
response to drug (GO:0042493)	1030	240	188.95	+	1.27	8.15E-04	3.58E-02
regulation of cellular localization (GO:0060341)	1026	239	188.21	+	1.27	8.02E-04	3.53E-02
intracellular signal transduction (GO:0035556)	1705	397	312.77	+	1.27	1.17E-05	9.09E-04
positive regulation of multicellular organismal process (GO:0051240)	1783	415	327.08	+	1.27	7.40E-06	6.15E-04
cellular catabolic process (GO:0044248)	1810	421	332.03	+	1.27	6.42E-06	5.39E-04
response to stress (GO:0006950)	3635	845	666.82	+	1.27	1.85E-11	4.48E-09
response to oxygen-containing compound (GO:1901700)	1609	374	295.16	+	1.27	2.55E-05	1.81E-03
protein-containing complex subunit organization (GO:0043933)	1525	354	279.75	+	1.27	5.11E-05	3.41E-03
cellular macromolecule localization (GO:0070727)	1651	383	302.87	+	1.26	2.38E-05	1.70E-03
generation of neurons (GO:0048699)	1565	363	287.09	+	1.26	4.11E-05	2.79E-03
regulation of cell population proliferation (GO:0042127)	1656	384	303.78	+	1.26	2.44E-05	1.74E-03
neurogenesis (GO:0022008)	1669	387	306.17	+	1.26	2.26E-05	1.63E-03
response to organonitrogen compound (GO:0010243)	1014	235	186.01	+	1.26	1.14E-03	4.64E-02
programmed cell death (GO:0012501)	1040	241	190.78	+	1.26	9.91E-04	4.13E-02
cytoskeleton organization (GO:0007010)	1187	275	217.75	+	1.26	4.55E-04	2.20E-02
intracellular transport (GO:0046907)	1546	358	283.61	+	1.26	4.97E-05	3.35E-03
regulation of cell differentiation (GO:0045595)	1857	430	340.66	+	1.26	8.06E-06	6.59E-04
cell death (GO:0008219)	1076	249	197.39	+	1.26	9.00E-04	3.88E-02
macromolecule catabolic process (GO:0009057)	1055	244	193.53	+	1.26	1.07E-03	4.37E-02
positive regulation of developmental process (GO:0051094)	1401	324	257.01	+	1.26	1.46E-04	8.41E-03
regulation of apoptotic process (GO:0042981)	1557	360	285.62	+	1.26	5.25E-05	3.49E-03
regulation of programmed cell death (GO:0043067)	1579	365	289.66	+	1.26	5.06E-05	3.39E-03
regulation of developmental process (GO:0050793)	2651	612	486.31	+	1.26	7.41E-08	9.17E-06
regulation of protein metabolic process (GO:0051246)	2845	656	521.9	+	1.26	2.44E-08	3.31E-06
plasma membrane bounded cell projection organization (GO:0120036)	1126	259	206.56	+	1.25	1.00E-03	4.14E-02
protein localization (GO:0008104)	2208	507	405.05	+	1.25	2.28E-06	2.09E-04
regulation of localization (GO:0032879)	2838	651	520.62	+	1.25	5.53E-08	6.95E-06
positive regulation of protein metabolic process (GO:0051247)	1736	398	318.46	+	1.25	4.07E-05	2.78E-03
protein-containing complex assembly (GO:0065003)	1279	293	234.63	+	1.25	5.38E-04	2.53E-02
cellular component organization (GO:0016043)	5536	1268	1015.55	+	1.25	1.48E-16	9.46E-14
regulation of intracellular signal transduction (GO:1902531)	1799	412	330.02	+	1.25	3.16E-05	2.21E-03
establishment of protein localization (GO:0045184)	1620	371	297.18	+	1.25	8.04E-05	4.99E-03
response to external stimulus (GO:0009605)	2477	567	454.39	+	1.25	6.37E-07	6.64E-05
cell projection organization (GO:0030030)	1171	268	214.81	+	1.25	9.49E-04	4.01E-02
cellular component assembly (GO:0022607)	2331	533	427.61	+	1.25	1.73E-06	1.63E-04
regulation of transport (GO:0051049)	1906	435	349.65	+	1.24	2.28E-05	1.64E-03
negative regulation of signal transduction (GO:0009968)	1284	293	235.54	+	1.24	6.29E-04	2.89E-02
regulation of cellular protein metabolic process (GO:0032268)	2668	608	489.43	+	1.24	3.67E-07	4.07E-05
cellular response to stress (GO:0033554)	1769	402	324.51	+	1.24	6.96E-05	4.46E-03
positive regulation of cellular protein metabolic process (GO:0032270)	1625	368	298.1	+	1.23	1.80E-04	1.01E-02
organelle organization (GO:0006996)	3481	788	638.57	+	1.23	8.96E-09	1.28E-06
negative regulation of cell communication (GO:0010648)	1428	323	261.96	+	1.23	5.36E-04	2.52E-02
regulation of phosphorus metabolic process (GO:0051174)	1827	413	335.15	+	1.23	7.76E-05	4.91E-03
ion transport (GO:0006811)	1342	303	246.18	+	1.23	9.10E-04	3.90E-02
transmembrane transport (GO:0055085)	1298	293	238.11	+	1.23	1.11E-03	4.53E-02
regulation of phosphate metabolic process (GO:0019220)	1826	412	334.97	+	1.23	9.90E-05	6.03E-03
negative regulation of signaling (GO:0023057)	1432	323	262.69	+	1.23	6.18E-04	2.84E-02
cellular component organization or biogenesis (GO:0071840)	5754	1296	1055.54	+	1.23	6.34E-15	2.66E-12
amide transport (GO:0042886)	1600	360	293.51	+	1.23	3.43E-04	1.74E-02
peptide transport (GO:0015833)	1566	352	287.27	+	1.23	4.35E-04	2.12E-02
protein transport (GO:0015031)	1535	345	281.59	+	1.23	4.95E-04	2.36E-02
regulation of protein phosphorylation (GO:0001932)	1461	328	268.01	+	1.22	7.78E-04	3.45E-02
regulation of protein modification process (GO:0031399)	1875	420	343.96	+	1.22	1.34E-04	7.89E-03
homeostatic process (GO:0042592)	1668	373	305.99	+	1.22	3.90E-04	1.95E-02
regulation of signal transduction (GO:0009966)	3160	706	579.68	+	1.22	4.16E-07	4.55E-05
negative regulation of biological process (GO:0048519)	5541	1234	1016.47	+	1.21	9.25E-13	2.42E-10
regulation of phosphorylation (GO:0042325)	1630	361	299.01	+	1.21	8.76E-04	3.80E-02
nitrogen compound transport (GO:0071705)	1879	416	344.69	+	1.21	3.49E-04	1.77E-02
regulation of biological quality (GO:0065008)	4134	915	758.36	+	1.21	1.40E-08	1.95E-06
positive regulation of molecular function (GO:0044093)	1832	405	336.07	+	1.21	4.75E-04	2.29E-02
organonitrogen compound metabolic process (GO:1901564)	5370	1186	985.1	+	1.2	2.46E-11	5.87E-09
regulation of catalytic activity (GO:0050790)	2393	528	438.98	+	1.2	5.55E-05	3.68E-03
regulation of signaling (GO:0023051)	3686	813	676.18	+	1.2	2.28E-07	2.70E-05
regulation of cell communication (GO:0010646)	3646	803	668.84	+	1.2	3.30E-07	3.71E-05
macromolecule localization (GO:0033036)	2549	561	467.6	+	1.2	3.95E-05	2.71E-03
nervous system development (GO:0007399)	2395	527	439.35	+	1.2	7.82E-05	4.93E-03
regulation of molecular function (GO:0065009)	3073	676	563.72	+	1.2	5.10E-06	4.40E-04
positive regulation of biological process (GO:0048518)	6278	1381	1151.66	+	1.2	3.16E-13	9.35E-11
negative regulation of cellular process (GO:0048523)	4888	1075	896.68	+	1.2	1.02E-09	1.83E-07
cellular protein metabolic process (GO:0044267)	3770	827	691.59	+	1.2	3.65E-07	4.08E-05
cellular protein modification process (GO:0006464)	3142	689	576.38	+	1.2	5.51E-06	4.70E-04
protein modification process (GO:0036211)	3142	689	576.38	+	1.2	5.51E-06	4.68E-04
positive regulation of cellular process (GO:0048522)	5725	1255	1050.22	+	1.19	2.65E-11	6.22E-09
cellular component biogenesis (GO:0044085)	2590	566	475.12	+	1.19	6.93E-05	4.46E-03
organic substance biosynthetic process (GO:1901576)	2892	631	530.52	+	1.19	2.66E-05	1.88E-03
biosynthetic process (GO:0009058)	2970	645	544.83	+	1.18	3.60E-05	2.49E-03
anatomical structure morphogenesis (GO:0009653)	2181	470	400.09	+	1.17	9.79E-04	4.09E-02
cellular metabolic process (GO:0044237)	7742	1665	1420.23	+	1.17	1.08E-13	3.66E-11
response to stimulus (GO:0050896)	8572	1841	1572.49	+	1.17	9.03E-16	4.37E-13
cellular biosynthetic process (GO:0044249)	2786	598	511.08	+	1.17	2.09E-04	1.14E-02
protein metabolic process (GO:0019538)	4351	931	798.17	+	1.17	2.12E-06	1.96E-04
macromolecule modification (GO:0043412)	3363	716	616.92	+	1.16	9.29E-05	5.70E-03
cellular macromolecule metabolic process (GO:0044260)	5146	1094	944.01	+	1.16	4.16E-07	4.52E-05
metabolic process (GO:0008152)	8492	1804	1557.81	+	1.16	1.47E-13	4.71E-11
response to chemical (GO:0042221)	4520	960	829.17	+	1.16	3.93E-06	3.42E-04
nitrogen compound metabolic process (GO:0006807)	7072	1501	1297.32	+	1.16	2.92E-10	5.91E-08
cellular nitrogen compound metabolic process (GO:0034641)	3464	728	635.45	+	1.15	3.08E-04	1.60E-02
cellular response to stimulus (GO:0051716)	6801	1429	1247.61	+	1.15	1.40E-08	1.96E-06
primary metabolic process (GO:0044238)	7537	1580	1382.62	+	1.14	1.59E-09	2.70E-07
organic substance metabolic process (GO:0071704)	7917	1659	1452.33	+	1.14	3.70E-10	7.11E-08
system development (GO:0048731)	4460	931	818.16	+	1.14	6.25E-05	4.11E-03
signal transduction (GO:0007165)	5146	1074	944.01	+	1.14	1.10E-05	8.58E-04
signaling (GO:0023052)	5504	1141	1009.68	+	1.13	1.28E-05	9.89E-04
cell communication (GO:0007154)	5610	1160	1029.12	+	1.13	1.57E-05	1.19E-03
multicellular organism development (GO:0007275)	5080	1045	931.9	+	1.12	1.19E-04	7.08E-03
anatomical structure development (GO:0048856)	5469	1124	1003.26	+	1.12	5.91E-05	3.90E-03
macromolecule metabolic process (GO:0043170)	6248	1282	1146.16	+	1.12	1.33E-05	1.02E-03
developmental process (GO:0032502)	5918	1203	1085.62	+	1.11	1.31E-04	7.72E-03
cellular process (GO:0009987)	15458	3130	2835.68	+	1.1	2.23E-25	5.08E-22
regulation of cellular process (GO:0050794)	11288	2281	2070.72	+	1.1	3.04E-10	6.07E-08
regulation of biological process (GO:0050789)	11825	2386	2169.23	+	1.1	6.34E-11	1.41E-08
regulation of cellular metabolic process (GO:0031323)	6284	1263	1152.76	+	1.1	4.13E-04	2.05E-02
regulation of metabolic process (GO:0019222)	6772	1353	1242.29	+	1.09	4.99E-04	2.37E-02
biological regulation (GO:0065007)	12525	2501	2297.64	+	1.09	4.93E-10	9.36E-08
biological_process (GO:0008150)	17810	3489	3267.15	+	1.07	9.62E-24	1.54E-20
system process (GO:0003008)	1989	297	364.87	-	0.81	4.30E-04	2.10E-02
G protein-coupled receptor signaling pathway (GO:0007186)	1323	170	242.7	-	0.7	3.21E-06	2.86E-04
nervous system process (GO:0050877)	1403	176	257.37	-	0.68	3.18E-07	3.65E-05
ncRNA processing (GO:0034470)	421	48	77.23	-	0.62	9.97E-04	4.13E-02
Unclassified (UNCLASSIFIED)	3041	336	557.85	-	0.6	9.62E-24	1.40E-20
sensory perception (GO:0007600)	978	102	179.41	-	0.57	3.31E-09	5.17E-07
detection of stimulus (GO:0051606)	704	60	129.14	-	0.46	1.68E-10	3.57E-08
keratinization (GO:0031424)	226	17	41.46	-	0.41	7.90E-05	4.94E-03
detection of stimulus involved in sensory perception (GO:0050906)	546	30	100.16	-	0.3	9.93E-15	3.77E-12
sensory perception of chemical stimulus (GO:0007606)	540	29	99.06	-	0.29	6.71E-15	2.74E-12
detection of chemical stimulus (GO:0009593)	519	27	95.21	-	0.28	8.02E-15	3.20E-12
nuclear-transcribed mRNA catabolic process, nonsense-mediated decay (GO:0000184)	120	6	22.01	-	0.27	2.84E-04	1.49E-02
sensory perception of smell (GO:0007608)	468	21	85.85	-	0.24	2.92E-15	1.29E-12
detection of chemical stimulus involved in sensory perception (GO:0050907)	483	20	88.6	-	0.23	1.55E-16	9.49E-14
detection of chemical stimulus involved in sensory perception of smell (GO:0050911)	439	17	80.53	-	0.21	7.20E-16	3.71E-13
